# Spatial Areas of Genotype Probability (SPAG): predicting the spatial distribution of adaptive genetic variants under future climatic conditions

**DOI:** 10.1101/2019.12.20.884114

**Authors:** Estelle Rochat, Stéphane Joost

**Affiliations:** Laboratory of Geographic Information Systems (LASIG), School of Architecture, Civil and Environmental Engineering (ENAC), Ecole Polytechnique Fédérale de Lausanne (EPFL), Lausanne, Switzerland

## Abstract

In a context of rapid global change, one of the key components for the survival of species is their genetic adaptive potential. Many methods have been developed to identify adaptive genetic variants, but few tools were made available to integrate this knowledge into conservation management. We present here the SPatial Areas of Genotype probability (SPAG), using genotype-environment logistic associations to map the probability of finding beneficial variants in a study area. We define a univariate model predicting the spatial distribution of a single genotype, and three multivariate models allowing the integration of several genotypes, potentially associated with various environmental variables. We then integrate climate change projections to map the corresponding future distribution of genotypes. The analysis of the mismatch between current and future SPAGs makes it possible to identify a) populations that are better adapted to the future climate through the presence of genetic variants able to cope with future conditions, and b) vulnerable populations where genotype(s) of interest are not frequent enough for the individuals to adapt to the future climate. We validate the SPAG approach using simulations and we use it to study the potential adaptation of 161 Moroccan and 382 European goats to the bioclimatic conditions. In Morocco, using whole genome sequence data, we identify seven genomic regions strongly associated with the precipitation seasonality (WorldClim database). The predicted shift in SPAGs under a strong climate change scenario for 2070 highlights goat populations likely to be threatened by the expected increase in precipitation variation in the future. In Europe, we find genomic regions associated with low precipitation, the shift in SPAGs highlighting vulnerable populations not adapted to the very dry conditions expected in 2070. The SPAG methodology is successfully validated using cross-validations and provides an efficient tool to take the adaptive potential into account in general conservation frameworks.
