## Supplementary material for "Spatial Areas of Genotype Probability (SPAG): predicting the spatial distribution of adaptive genetic variants under future climatic conditions": Supp. File 5

### Sheet: Bio15
CHR=Chromosome, POS=Position in base pairs, GF=Genotype frequency, missGeno=Missing genotype frequency
G=Gscore, qG=p-value of Gscore corrected for FDR, W=Wald score, pW=p-value of Wald score, qW=p-value of Wald score corrected for FDR
β0, β1=coefficients of the logistic regression
Marker	CHR	POS	GF	missGeno	G	qG	W	pW	qW	β0	β1	Gene CHIR 1.0
ss1281060258_TT	6	12174332	17.3913	0	27.9322	0.045929	19.9654	7.88564e-06	0.919785	1.84776	-1.25659
ss1281060321_GG	6	12178287	81.3665	0	27.6963	0.0469066	19.7247	8.94364e-06	0.919785	1.90436	-1.26924
ss1281060376_CC	6	12180068	81.3665	0	27.6963	0.0469066	19.7247	8.94364e-06	0.919785	1.90436	-1.26924
ss1281060384_CC	6	12180879	81.3665	0	27.6963	0.0469066	19.7247	8.94364e-06	0.919785	1.90436	-1.26924
ss1281060395_GG	6	12181286	81.3665	0	27.6963	0.0469066	19.7247	8.94364e-06	0.919785	1.90436	-1.26924
ss1281060520_CC	6	12187316	80.7453	0	27.9322	0.045929	19.9654	7.88564e-06	0.919785	1.84776	-1.25659
ss1281061829_TT	6	12242353	28.5714	0.00621118	32.0183	0.0163184	24.5998	7.05576e-07	0.919785	-0.599013	1.05874
ss1281061965_CC	6	12253612	51.5528	0	33.9052	0.00920294	26.3345	2.87108e-07	0.823704	0.0807613	-1.05427
ss1281061973_TT	6	12254244	28.5714	0	37.0146	0.00497271	25.8231	3.74175e-07	0.823704	-1.21617	1.28473
ss1281061973_AA	6	12254244	43.4783	0	30.6376	0.0265955	24.5651	7.18416e-07	0.919785	-0.31703	-0.993796
ss1281061986_AA	6	12254603	51.5528	0	33.9052	0.00920294	26.3345	2.87108e-07	0.823704	0.0807613	-1.05427
ss1281062148_GG	6	12254883	51.5528	0	33.9052	0.00920294	26.3345	2.87108e-07	0.823704	0.0807613	-1.05427
ss1281062154_CC	6	12255024	49.0683	0	32.7279	0.0122614	25.7392	3.90808e-07	0.823704	-0.0427714	-1.02882
ss1281062169_AA	6	12255763	28.5714	0.00621118	36.6787	0.00506367	25.6066	4.18606e-07	0.823704	-1.20689	1.27694
ss1281062169_TT	6	12255763	43.4783	0.00621118	29.7914	0.0349806	24.0269	9.50006e-07	0.919785	-0.299606	-0.976346
ss1281062197_AA	6	12256813	28.5714	0	37.0146	0.00497271	25.8231	3.74175e-07	0.823704	-1.21617	1.28473
ss1281062197_GG	6	12256813	43.4783	0	28.5191	0.0445467	23.217	1.44709e-06	0.919785	-0.312978	-0.950693
ss1281062229_GG	6	12259477	27.9503	0.00621118	35.1759	0.00818363	24.8064	6.3387e-07	0.919785	-1.21804	1.26145
ss1281062229_AA	6	12259477	43.4783	0.00621118	27.6563	0.0472743	22.62	1.9742e-06	0.919785	-0.30811	-0.941631
ss1281062231_AA	6	12259667	43.4783	0	28.5191	0.0445467	23.217	1.44709e-06	0.919785	-0.312978	-0.950693
ss1281062231_TT	6	12259667	28.5714	0	37.0146	0.00497271	25.8231	3.74175e-07	0.823704	-1.21617	1.28473
ss1281062238_TT	6	12261392	54.0373	0.00621118	28.3057	0.0458482	22.7664	1.82941e-06	0.919785	0.220167	-0.951186
ss1281062313_AA	6	12275892	19.8758	0	27.8287	0.0462052	20.0477	7.55359e-06	0.919785	-1.78719	1.23442
ss1281062317_AA	6	12276168	21.7391	0	38.7362	0.00411513	24.7736	6.44734e-07	0.919785	-1.80024	1.50637
ss1281062325_AA	6	12276649	27.9503	0	30.394	0.0265955	22.6359	1.95796e-06	0.919785	-1.19273	1.13052
ss1281062327_TT	6	12276965	27.9503	0	30.394	0.0265955	22.6359	1.95796e-06	0.919785	-1.19273	1.13052
ss1281062340_AA	6	12277790	27.9503	0	30.394	0.0265955	22.6359	1.95796e-06	0.919785	-1.19273	1.13052
ss1281062347_TT	6	12278387	27.3292	0.00621118	28.7152	0.0420741	21.6186	3.32618e-06	0.919785	-1.1969	1.1061
ss1281062458_TT	6	12285400	21.118	0.0124224	36.1262	0.00588284	23.522	1.23497e-06	0.919785	-1.7949	1.46883
ss1281062466_CC	6	12285545	21.7391	0	38.7362	0.00411513	24.7736	6.44734e-07	0.919785	-1.80024	1.50637
ss1281062471_TT	6	12285617	21.7391	0	38.7362	0.00411513	24.7736	6.44734e-07	0.919785	-1.80024	1.50637
ss1281062473_AA	6	12285628	27.9503	0	30.394	0.0265955	22.6359	1.95796e-06	0.919785	-1.19273	1.13052
ss1281062684_TT	6	12298321	31.677	0	27.9215	0.045929	22.5835	2.01208e-06	0.919785	0.225762	-0.938578
ss1370321332_GG	13	43436394	10.559	0	29.024	0.041732	17.334	3.13521e-05	0.919785	-3.14047	1.80446
ss1370321334_GG	13	43436661	10.559	0.00621118	28.9232	0.041732	17.2485	3.27964e-05	0.919785	-3.12828	1.79663
ss1370321340_CC	13	43436953	11.8012	0	28.0755	0.0458482	17.7098	2.57301e-05	0.919785	-2.83825	1.64159
ss1370321349_AA	13	43437164	11.8012	0	28.0755	0.0458482	17.7098	2.57301e-05	0.919785	-2.83825	1.64159
ss1370321350_GG	13	43437201	11.8012	0	28.0755	0.0458482	17.7098	2.57301e-05	0.919785	-2.83825	1.64159
ss1370321365_CC	13	43438109	11.8012	0	28.0755	0.0458482	17.7098	2.57301e-05	0.919785	-2.83825	1.64159
ss1370321383_AA	13	43438732	11.8012	0	28.0755	0.0458482	17.7098	2.57301e-05	0.919785	-2.83825	1.64159
ss1382049031_CC	24	19436980	76.3975	0	34.7492	0.00818363	25.5965	4.20796e-07	0.823704	1.55255	1.2909
ss1382126510_AG	24	25852900	43.4783	0.00621118	33.4858	0.0107454	26.4237	2.74162e-07	0.823704	-0.322631	-1.06683	DSG4
ss1382126537_CT	24	25854278	39.1304	0	34.5377	0.00818363	26.9222	2.11807e-07	0.823704	-0.3246	-1.07201	DSG4
ss1382126564_CT	24	25855578	39.1304	0	34.5377	0.00818363	26.9222	2.11807e-07	0.823704	-0.3246	-1.07201	DSG4
ss1382126637_AG	24	25860754	38.5093	0	34.7486	0.00818363	27.0388	1.99413e-07	0.823704	-0.293265	-1.07459	DSG4
ss1382166785_CC	24	28799029	11.8012	0.00621118	31.0841	0.0224557	18.4621	1.73321e-05	0.919785	-2.9662	1.792
ss1382166820_AA	24	28802199	11.8012	0	31.3176	0.021443	18.5685	1.63905e-05	0.919785	-2.96946	1.79493
ss1382166868_GG	24	28806275	12.4224	0	28.7975	0.041732	18.2008	1.98796e-05	0.919785	-2.7509	1.62511
ss1382166899_AA	24	28807953	12.4224	0.00621118	29.1051	0.041732	18.3768	1.81253e-05	0.919785	-2.73853	1.63207
ss1382166919_TT	24	28809142	12.4224	0	28.7975	0.041732	18.2008	1.98796e-05	0.919785	-2.7509	1.62511
ss1382166921_AA	24	28809151	12.4224	0	28.7975	0.041732	18.2008	1.98796e-05	0.919785	-2.7509	1.62511
ss1382166933_TT	24	28809975	12.4224	0	28.7975	0.041732	18.2008	1.98796e-05	0.919785	-2.7509	1.62511
ss1382166966_GG	24	28811723	12.4224	0.00621118	28.7042	0.0420741	18.1268	2.0667e-05	0.919785	-2.73893	1.61781
ss1382166968_TT	24	28811785	11.8012	0.0124224	29.054	0.041732	17.8761	2.35758e-05	0.919785	-2.86447	1.68446
ss1382166994_CC	24	28813854	13.6646	0	32.0034	0.0163184	19.6775	9.16729e-06	0.919785	-2.64897	1.67227
ss1382167001_TT	24	28814588	13.0435	0.0310559	30.3791	0.0265955	19.0466	1.27567e-05	0.919785	-2.62583	1.64098
ss1382167006_CC	24	28815234	13.6646	0.00621118	31.901	0.016514	19.601	9.54217e-06	0.919785	-2.63664	1.66462
ss1382167049_CC	24	28818344	12.4224	0	28.7975	0.041732	18.2008	1.98796e-05	0.919785	-2.7509	1.62511
ss1382167052_TT	24	28818565	12.4224	0	28.7975	0.041732	18.2008	1.98796e-05	0.919785	-2.7509	1.62511
ss1382167091_CC	24	28821168	13.0435	0	31.2287	0.021616	19.177	1.19138e-05	0.919785	-2.72858	1.68508
ss1382167099_TT	24	28821948	12.4224	0	28.7975	0.041732	18.2008	1.98796e-05	0.919785	-2.7509	1.62511
ss1382167101_CC	24	28822132	12.4224	0	28.7975	0.041732	18.2008	1.98796e-05	0.919785	-2.7509	1.62511
ss1382167134_TT	24	28825056	12.4224	0	28.7975	0.041732	18.2008	1.98796e-05	0.919785	-2.7509	1.62511	CDH2
ss1382167154_GG	24	28827375	12.4224	0	28.7975	0.041732	18.2008	1.98796e-05	0.919785	-2.7509	1.62511	CDH2
ss1382167240_TT	24	28833253	12.4224	0	27.8652	0.0459717	17.9138	2.31139e-05	0.919785	-2.71717	1.5837	CDH2
ss1382167247_GG	24	28833762	12.4224	0	27.8652	0.0459717	17.9138	2.31139e-05	0.919785	-2.71717	1.5837	CDH2
ss1382188860_TT	24	30566869	2.48447	0.00621118	27.9883	0.045929	3.79638	0.0513635	0.919785	-25.6903	-15.442	KCTD1
ss1382188926_CC	24	30574708	2.48447	0	28.0387	0.0458482	3.79638	0.0513635	0.919785	-25.6903	-15.442
ss1382188931_GG	24	30575137	2.48447	0	28.0387	0.0458482	3.79638	0.0513635	0.919785	-25.6903	-15.442
ss1382188951_AA	24	30576834	2.48447	0	28.0387	0.0458482	3.79638	0.0513635	0.919785	-25.6903	-15.442
ss1382188996_TT	24	30581083	2.48447	0	28.0387	0.0458482	3.79638	0.0513635	0.919785	-25.6903	-15.442
ss1382189028_CC	24	30584345	2.48447	0	28.0387	0.0458482	3.79638	0.0513635	0.919785	-25.6903	-15.442
ss1382189031_CC	24	30584536	2.48447	0	28.0387	0.0458482	3.79638	0.0513635	0.919785	-25.6903	-15.442
ss1382189034_CC	24	30584692	2.48447	0	28.0387	0.0458482	3.79638	0.0513635	0.919785	-25.6903	-15.442
ss1384075360_GG	27	25930079	78.882	0	32.8765	0.0119002	22.4883	2.11427e-06	0.919785	1.75799	-1.35011	WRN
ss1384075361_TT	27	25930112	18.6335	0	32.8765	0.0119002	22.4883	2.11427e-06	0.919785	1.75799	-1.35011	WRN
ss1384075370_GG	27	25930994	78.882	0	32.8765	0.0119002	22.4883	2.11427e-06	0.919785	1.75799	-1.35011	WRN
ss1384075403_TT	27	25933133	78.882	0	32.8765	0.0119002	22.4883	2.11427e-06	0.919785	1.75799	-1.35011	WRN

### Sheet: All bioclim
Significant models obtained for the analysis of Moroccan datasets, considering all bioclimatic variables, after FDR correction with a threshold of 5%. Chr=Chromosome, BP=Position in base pairs, GF=Genotype Frequency, β0 and β1 = parameters of the logistic regression, G=G score (Log Likelihood ratio) of the model, W=Wald score of the model, qG= p-value of G score corrected for FDR
Bioclim	Chr	BP	Genotype	GF	β0	β1	G	W	qG
bio2	1	10,309,616	GG	5.59	-6.98	-3.73	41.68	13.63	0.017
bio2	1	10,311,246	CC	5.59	-6.98	-3.73	41.68	13.63	0.017
bio2	1	10,311,252	CC	5.59	-6.98	-3.73	41.68	13.63	0.017
bio17	6	12,244,775	TT	8.07	-6.82	-5.15	40.17	11.59	0.028
bio15	6	12,276,168	AA	21.74	-1.8	1.51	38.74	24.77	0.034
bio15	6	12,285,545	CC	21.74	-1.8	1.51	38.74	24.77	0.034
bio15	6	12,285,617	TT	21.74	-1.8	1.51	38.74	24.77	0.034
